# An interaction between β’-COP and the ArfGAP, Glo3, maintains post-Golgi cargo recycling

**DOI:** 10.1101/2022.05.25.493481

**Authors:** Boyang Xie, Clara Guillem, Christian Jung, Amy K. Kendall, Swapneeta Date, Jordan T. Best, Todd R. Graham, Lauren P. Jackson

## Abstract

The essential COPI vesicular coat mediates retrieval of key transmembrane proteins at the Golgi and endosomes following recruitment by the small GTPase, Arf1. ArfGAP proteins regulate COPI coats, but molecular details for COPI recognition by ArfGAP proteins remain elusive. Biochemical and biophysical data reveal how β’-COP propeller domains directly engage the yeast ArfGAP, Glo3, with a low micromolar binding affinity (K_D_ ~1 µM). Calorimetry data demonstrate both β’-COP propeller domains are required to bind Glo3 using electrostatic interactions. An acidic patch on β’-COP (D437/D450) interacts with Glo3 lysine residues located within the BoCCS (Binding of Coatomer, Cargo, and SNAREs) region. Targeted point mutations in either Glo3 BoCCS or β’-COP abrogate the interaction *in vitro*, and loss of the β’-COP/Glo3 interaction drives Ste2 mis-sorting to the vacuole and aberrant Golgi morphology in budding yeast. Together, these data suggest cells require the β’-COP/Glo3 interaction for cargo recycling via endosomes and the TGN, where β’-COP may serve as a molecular platform to coordinate binding to multiple protein partners, including Glo3, Arf1, and the COPI F-subcomplex.
