## Supplementary material for "An interaction between β’-COP and the ArfGAP, Glo3, maintains post-Golgi cargo recycling": Table S2

### Sheet: bCOP_mutants
β'-COP mutations	Position	Kd (M)	Kd (uM)	construct
D437A D450A	C-term	1.77e-05	17.7	COP098
R15K K17A R59A	N-term	5.28e-06	5.28	COP064
D376A E378A	C-term	2.33e-06	2.33	COP072
D197A D327A E351A	N/C-term	2.3e-06	2.3	COP079
D303A E572A R590A E591A	C-term	2.26e-06	2.26	COP071
R36A E55A	N-term	2.15e-06	2.15	COP073
D327A E351A D356A	C-term	1.96e-06	1.96	COP075
D272A D291A	N-term	1.93e-06	1.93	COP080
D4 D327A E351A	N/C-term	1.51e-06	1.51	COP077
E411A E412A E424A	C-term	1.35e-06	1.35	COP076
D14A E38A E47A	N-term	9.25e-07	0.925	COP070
D98A D117A	N-term	6.77e-07	0.677	COP074
